# A comparative analysis of planarian regeneration specificity reveals tissue polarity contributions of the axial cWnt signalling gradient

**DOI:** 10.1101/2024.12.01.626254

**Authors:** James P. Cleland, Hanh T.-K. Vu, Johanna E. M. Dickmann, Andrei Rozanski, Steffen Werner, Andrea Schuhmann, Anna Shevchenko, Jochen C. Rink

## Abstract

Planarians exhibit remarkable whole-body regeneration abilities. The formation of heads at forward-facing wounds and tails at rearward-facing wounds suggests an intrinsic tissue polarity guiding regeneration. While the underlying mechanisms remain unclear, reports of double-headed regenerates from increasingly narrow tissue fragments have long been hypothesised to reflect gradient-based polarity specification. Here, we systematically re-examine this hypothesis in the modern model species *Schmidtea mediterranea* and a representative of the genus likely used in the original studies, *Girardia sinensis*. While we never observed double-heads in *S. mediterranea*, *G. sinensis* readily regenerated double-heads in a manner dependent on piece length, anatomical position and body size. We found that the reduced regeneration robustness of *G. sinensis* was partially explained by wound site-symmetric expression of the head determinant *notum*, which is highly anterior-specific in *S. mediterranea*. Exploring what else might mediate head/tail regeneration specificity in *G. sinensis*, we examined the role of the conserved tail-to-head cWnt signalling gradient. By developing a time-resolved pharmacological approach to reduce the cWnt gradient slope without affecting wound-induced cWnt signalling dynamics, we observed an increased incidence of double-headed regenerates. In addition, the body size-dependence of double-head formation correlated with the decreasing steepness of the cWnt gradient due to scaling. Taken together, our results indicate that the slope of the cWnt gradient may contribute to planarian head/tail regeneration specificity. Furthermore, they suggest that planarian tissue polarity is composed of multiple parallely-acting polarity cues, the differential reliance on which contributes to the observed interspecies variation in regeneration specificity.
