## Supplemental Table 1 for "A comparative analysis of planarian regeneration specificity reveals tissue polarity contributions of the axial cWnt signalling gradient"

### Sheet: Sheet1
Gene name	Smed_v6 ID	Gsin_v5 ID
apc	dd_Smed_v6_6966_0_1	go_Gsin_v5_138823_7_1
axin-a	dd_Smed_v6_4900_0_1	go_Gsin_v5_48409_1_1
axin-b	dd_Smed_v6_5818_0_1	go_Gsin_v5_259820_1_1
beta-catenin-1	dd_Smed_v6_2688_0_1	go_Gsin_v5_190685_1_1
dvl-1	dd_Smed_v6_4639_0_1	go_Gsin_v5_242911_2_8
dvl-2	dd_Smed_v6_8730_0_1	go_Gsin_v5_222935_1_2
fzd1	dd_Smed_v6_6353_0_1	go_Gsin_v5_85179_1_5
fzd4-1	dd_Smed_v6_11650_0_1	go_Gsin_v5_181929_1_1
fzd4-2	dd_Smed_v6_16926_0_1	go_Gsin_v5_284797_1_2
fzd4-3	dd_Smed_v6_13356_0_1	go_Gsin_v5_209503_1_1
fzd4-4	dd_Smed_v6_7210_0_1	go_Gsin_v5_283304_1_2
fzd5/8-1	dd_Smed_v6_19866_0_1	go_Gsin_v5_28709_1_3
fzd5/8-2	dd_Smed_v6_17168_1_1	go_Gsin_v5_121945_1_1
fzd5/8-3	dd_Smed_v6_16571_0_1	go_Gsin_v5_121921_1_1
fzd5/8-4	dd_Smed_v6_11823_0_1	go_Gsin_v5_217140_1_1
gsk3.1	dd_Smed_v6_4762_0_1	go_Gsin_v5_85294_2_12
gsk3.2	dd_Smed_v6_54860_0_1	go_Gsin_v5_93562_1_1
gsk3.3	dd_Smed_v6_4879_0_1	go_Gsin_v5_170878_1_1
gucy1b2	dd_Smed_v6_12650_0_1	go_Gsin_v5_25471_2_5
hox4b	dd_Smed_v6_2442_0_1	go_Gsin_v5_125276_1_1
lox5a	dd_Smed_v6_16227_0_1	go_Gsin_v5_15163_1_5
notum	dd_Smed_v6_24180_0_1	go_Gsin_v5_125650_1_1
porcn-a	dd_Smed_v6_413_0_1	go_Gsin_v5_170539_1_1
porcn-b	dd_Smed_v6_6331_0_1	go_Gsin_v5_258381_1_1
post-2c	dd_Smed_v6_12467_0_1	go_Gsin_v5_258685_1_2
post-2d	dd_Smed_v6_12317_0_3	go_Gsin_v5_193900_2_1
sfrp1	dd_Smed_v6_13985_0_1	go_Gsin_v5_239704_1_1
sfrp2	dd_Smed_v6_8832_0_1	go_Gsin_v5_286095_1_7
sfrp3	dd_Smed_v6_11070_0_1	go_Gsin_v5_107981_1_1
sp5	dd_Smed_v6_7824_0_1	go_Gsin_v5_133769_2_3
teashirt	dd_Smed_v6_9287_0_1	go_Gsin_v5_268443_1_1
wnt1	dd_Smed_v6_28398_0_1	go_Gsin_v5_41997_1_3
wnt11-1	dd_Smed_v6_14391_0_1	go_Gsin_v5_13603_1_1
wnt11-2	dd_Smed_v6_16209_0_1	go_Gsin_v5_227171_1_4
wnt11-3	dd_Smed_v6_61429_0_1	no convincing orthologue found
wnt11-4	dd_Smed_v6_14865_0_1	go_Gsin_v5_75611_1_1
wnt11-5	dd_Smed_v6_7326_0_1	go_Gsin_v5_152880_1_3
wnt11-6	dd_Smed_v6_4877_0_1	go_Gsin_v5_127004_1_1
wnt2	dd_Smed_v6_13487_0_1	go_Gsin_v5_52198_1_1
wnt5	dd_Smed_v6_15469_0_1	go_Gsin_v5_106503_1_1
