## Supplemental Table 2 for "A comparative analysis of planarian regeneration specificity reveals tissue polarity contributions of the axial cWnt signalling gradient"

### Sheet: Sheet1
Transcriptome contig ID	Gene name	Forward primer sequence	Reverse primer sequence	GenBank accession no.
dd_Smed_v6_2688_0_1	Smed-beta-catenin-1 (RNAi)	ATGATGAACGAAAGTATGAATAT	TTCCATTGAAAAACCGAG	EU130786
dd_Smed_v6_2688_0_1	Smed-beta-catenin-1 fragment 1(protein expression)	CTCCTGGTAGTACAAGTTGTTTAA	TTCCATTGAAAAACCGAGCAATTTAAC	EU130786
dd_Smed_v6_30_0_1	Smed-ef1a fragment 1 (protein expression)	CCTCTTCGACTTCCACTACAA	ACATACATTTCCTCGTCTGATTTCT	TBD
dd_Smed_v6_30_0_1	Smed-ef1a fragment 2 (protein expression)	TCTAAAAGTGATCCTGCTCGTC	TTTTCTTAGCAGCGGCTTTTGTTG	TBD
dd_Smed_v6_11650_0_1	Smed-fzd4-1	GTCTGCTTGAATCATCACTG	TGTGTCCCAATTAAAGAGCC	EU130789
dd_Smed_v6_24180_0_1	Smed-notum	TTAATTGAGTGAGATGTGCC	TCGACGATCACATAACTAACC	JF725701
dd_Smed_v6_6331_0_1	Smed-porcn-b	CTCCGTCTGTAGTTTCTCAAGC	GAACGTATGGAAACGGTTG	TBD
go_Gsin_v5_190685_1_1	Gsin-beta-catenin-1	CGATGAAGACGATGCTGTAG	CAGCATCTTCATGGCGACTGG	TBD
go_Gsin_v5_125650_1_1	Gsin-notum	CCAAGAGGTTGCTTTTGTTGG	TTGCATAAAGGAATCAAAGGAATGG	TBD
go_Gsin_v5_239704_1_1	Gsin-sfrp1	ATTGCTTTATTGGCGATTGG	TCTTCGTTGTTGATTTTGTTTTC	TBD
go_Gsin_v5_227171_1_4	Gsin-wnt11-2	AAGGTGGAATTGCTCATC	AATCTGGTGTTTCTGCGTTTG	TBD
